# Proteomic Features of Adolescents and Young Adults with Soft Tissue Tumours

**DOI:** 10.1101/2023.11.18.567667

**Authors:** Yuen Bun Tam, Kaan Low, PS Hari, Madhumeeta Chadha, Jessica Burns, Christopher P Wilding, Amani Arthur, Tom W Chen, Khin Thway, Anguraj Sadanandam, Robin L Jones, Paul H Huang

## Abstract

Adolescents and young adult (AYA) patients with soft tissue tumours (STT) including sarcomas are an underserved group with disparities in treatment outcomes. To define the molecular features between AYA and older adult (OA) patients, we analysed the proteomic profiles of a large cohort of STT across 10 histological subtypes (AYA n=66, OA n=243). AYA tumours are enriched in proteins involved in mitochondrial metabolism while OA patients have elevated inflammatory and cell cycle signalling. By integrating the patient-level proteomic data with functional genomic profiles from sarcoma cell lines, we show that the mRNA splicing pathway is an intrinsic vulnerability in cell lines from OA patients and that components of the spliceosome complex are independent prognostic factors for metastasis free survival in AYA patients. Our study highlights the importance of performing age-specific molecular profiling studies to identify risk stratification tools and targeted agents tailored for the clinical management of AYA patients.
