## Supplementary material for "Proteomic Features of Adolescents and Young Adults with Soft Tissue Tumours": Table S3

### Sheet: File guide
Table S3. Significantly differentially expressed proteins in (a) adolescent and young adult (AYA) and older adult (OA) patients. Fold change of protein expression between OA compared to AYA. Significance was calculated by multiple t-test and adjusted for multiple comparisons using the Benjamini-Hochberg procedure.

### Sheet: Table S3a - AYA
Name	Fold change	FDR
ACADVL	0.499104	6.64723e-07
NDUFA9	0.49858	2.1823e-09
SUCLA2	0.485474	7.79797e-10
THBS4	0.480385	9.90911e-05
IGF2BP2	0.476855	0.00039416
CLEC11A	0.472082	3.65312e-05
PRPH	0.467799	0.0015997
MYH7	0.465455	0.00198648
ASPN	0.457509	0.000452748
FMOD	0.456598	0.000148919
COL12A1	0.450477	4.21481e-05
OLFML3	0.448248	8.82449e-05
TUBB2B	0.447752	0.000478587
FBLN5	0.446762	1.38378e-05
MB	0.44212	0.0128797
CPXM1	0.441718	4.37044e-07
KRT18	0.44092	0.0022114
CKM	0.434078	0.0109537
KRT19	0.418576	0.00160715
KRT8	0.417117	0.00359443
MYLPF	0.414068	0.0034314
COMP	0.407099	5.80682e-05
CALB2	0.404255	3.19508e-06
MYL1	0.399263	0.00687583
MYL2	0.396938	0.00401014
EEF1A2	0.386205	0.00017409
MYL3	0.3824	0.00216429
THBS3	0.376854	2.6274e-07
FDXR	0.376781	1.04491e-10
MDK	0.373177	8.34345e-08
MACROH2A2	0.326401	5.4067e-10
CRABP1	0.263002	1.32957e-05

### Sheet: Table S3b - OA
Name	Fold change	p.adj
ADGRE5	2.68802	1.0176e-08
MYLK	2.54369	0.00067434
CDKN2A	2.46672	8.03443e-05
CDK1	2.44446	1.04491e-10
MCM4	2.41599	4.77293e-10
HMGB2	2.38101	8.19167e-09
MCM6	2.35686	7.79797e-10
RNPS1	2.34309	4.28862e-07
GBP1	2.28384	2.45193e-07
MYL9	2.2364	0.000815926
LCP1	2.22809	2.99892e-07
CBR3	2.21866	2.41922e-07
MCM3	2.21593	4.30047e-09
AIF1	2.2068	1.64526e-06
B2M	2.18139	1.61855e-06
IL4I1	2.17155	7.42789e-05
MCM2	2.16283	3.30936e-08
KPNA2	2.15536	8.19167e-09
FEN1	2.13185	4.91957e-09
CD163	2.09241	1.19443e-06
MCM7	2.09178	1.74033e-07
SLMAP	2.08723	0.00331049
ITGA5	2.06961	2.44883e-06
SMTN	2.06823	0.000354055
FABP3	2.05708	0.000676733
NASP	2.05441	3.80631e-09
PSMB9	2.05406	3.30936e-08
MYL6	2.03506	1.302e-05
RBPMS	2.02964	0.000248414
NIBAN1	2.02663	5.80334e-07
MYH11	2.01814	0.0106177
WARS1	2.01321	9.63508e-07
MZB1	2.00948	0.00853267
FOLR2	2.00778	8.00929e-05
CTSC	2.00701	3.97033e-06
