## Supplementary material for "Proteomic Features of Adolescents and Young Adults with Soft Tissue Tumours": Table S6

### Sheet: Sheet1
Table S6. List of non-rhabdomyosarcoma soft tissue sarcoma (NRSTS) cell lines included in the study.
Model ID	Cell lines	Age	Group	Subtype
ACH-001275	SYO1	19	AYA	Synovial Sarcoma
ACH-001274	SW982	25	AYA	Synovial Sarcoma
ACH-000835	GCT	29	AYA	Undifferentiated Pleomorphic Sarcoma
ACH-001277	Yamato	30	AYA	Synovial Sarcoma
ACH-000054	HT-1080	35	AYA	Fibrosarcoma
ACH-001702	VA-ES-BJ	41	OA	Epithelioid Sarcoma
ACH-002785	NCC-LMS1-C1	42	OA	Leiomyosarcoma
ACH-000145	SK-LMS-1	43	OA	Leiomyosarcoma
ACH-000505	RKN	45	OA	Leiomyosarcoma
ACH-000037	S-117	47	OA	Sarcoma, NOS
ACH-001796	95T1000	48	OA	Well-Differentiated Liposarcoma
ACH-001794	93T449	68	OA	Well-Differentiated Liposarcoma
ACH-001795	94T778	69	OA	Well-Differentiated Liposarcoma
